# An Integrated Single-Cell Atlas Reveals Hepatic Stellate Cell Heterogeneity and Spatiotemporal Dynamics after Liver Injury

**DOI:** 10.1101/2025.11.25.690307

**Authors:** Jiongliang Wang, Jiawang Tao, Cuicui Xia, Miaoxiu Tang, Andrei-Florian Stoica, Shengxian Yuan, Yinxiong Li, Lin Guo, Xiangqian Kong, Jie Wang

## Abstract

**Background:** Hepatic stellate cells (HSCs) orchestrate fibrosis-free repair after acute liver injury (ALI) and sustain fibrogenesis in chronic liver injury (CLI). However, the heterogeneity and spatiotemporal dynamics of HSCs across these different injury models remain elusive. This study sought to construct a cross-etiological HSC atlas to delineate HSC states and transitions during liver injury.

**Methods:** We integrated 86,072 single-cell transcriptomes from 84 mouse samples across four etiologies and validated findings using multi-omics data from 277 mouse and 798 human samples. Cellular dynamics were characterized through clustering, trajectory inference, spatial analysis, and multicellular coordination network analysis. Experimental validation included liver injury models and gain-of-functional assays in primary mouse HSCs and LX-2 cells.

**Results:** We established a cross-etiological, spatiotemporally resolved HSC atlas comprising 11 subpopulations. Trajectory analysis delineated a continuous quiescence-activation-attenuation (QAA) trajectory, recapitulating the *in vivo* full spectrum of state transitions and being supported by sequential pathway activation validated *in vitro*. In ALI, HSCs spatiotemporally completed the QAA trajectory around injury zones, whereas collagen-producing *S100a6*⁺ HSCs pathologically accumulated in mouse and human CLI due to trajectory dysregulation. Notably, the atlas identified a previously unrecognized apoptosis-prone *Mrc2*⁺ HSC subtype strongly co-localized with p53 in both mice and humans. Overexpression of transcription factors confirmed that *Hbp1*, *Tbx20*, *Atoh8*, and *Plagl1* enriched in *Mrc2*^+^ HSCs promoted HSC apoptosis. Finally, we revealed the microenvironment of distinct cellular modules which coordinated HSC progression along the QAA trajectory. A 531-gene signature derived from the inflammatory-fibrotic cellular module significantly correlated with fibrosis stage and hepatocellular carcinoma risk in human cohorts.

**Conclusions:** We established a comprehensive HSC atlas and delineates HSC heterogeneity and spatiotemporal dynamic across etiologies. Dysregulation of the QAA trajectory underlies fibrotic progression, providing a resource for identifying antifibrotic targets.
