## Supplementary material for "An Integrated Single-Cell Atlas Reveals Hepatic Stellate Cell Heterogeneity and Spatiotemporal Dynamics after Liver Injury": Table S3

### Sheet: Sheet1
Injury stage	Category	Cluster	Specific label	Relevant feature	Representative genes
Normal	Quiescent	1	Hhip+	central vein	Hhip, Rspo3, Nr1h5, Kcnj8, Dcdc2a, Fcna, Gpat2, Slco2b1, Astn2
		2	Ngfr+	portal vein	Ngfr, Lsamp, Rgs4, Ndufa4l2, Gcgr, Mest, Colec10, Lama1
		3	Tonsl1+	undefined	Tonsl, Cndp1, Gm6133, Lrrc24, Ttc21a, Glra1
		4	Kdr+	immune	Kdr, Aqp1, Dnase1l3, Ptprb, Stab1, Stab2, Adgrf5
Intermediate	Proliferative	5	Top2a+	S-phase	Top2a, Cdk1, Tk1, Cenpm, Smc2, Spc24, Pbk, Spc25, Mxd3
		6	Ccnb2+	G2M-phase	Ccnb2, Stmn1, Cenpa, Cdca3, Lockd, Knstrn, Tpx2, Cdca8
Post-injury	Activated	7	Ccl2+	inflammatory	Ccl2, Gbp2, Cxcl10, Ifit1, Igtp, Zbp1, Oasl2, Phf11d, Trim30a
		8	Acta2+	contractile-migratory	Acta2, Timp1, Tnc, Thbs1, Serpine1, Srm, Nhp2, Fkbp11
		9	S100a6+	collagen-producing	S100a6, Tgfbr2, Serpine2, Eln, Lox, Fzd1, Runx1, Col1a1, Col3a1
	Attenuated	10	Mrc2+	apoptosis-prone	Mrc2, Wt1, Nr4a2, Nr4a1, Gata6, Dpep1, Dpt, Colec12, Gpx3
		11	Htra3+	inactivated	Htra3, Ccdc3, Fbln5, Rhobtb1, Podn, Rab27b, Fbln7, Ano1, Bambi
