## Supplementary material for "An Integrated Single-Cell Atlas Reveals Hepatic Stellate Cell Heterogeneity and Spatiotemporal Dynamics after Liver Injury": Table S4

### Sheet: Modules
M1	M2	M3
Ar	Bcl6b	Ak6
Bach2	Cebpg	Arid5a
Bcl3	Cers4	Arntl
Bclaf1	Crebl2	Atf3
Bptf	Foxj2	Atf4
Cenpb	Foxo1	Atf5
Cnot6	Gmeb2	Bach1
Ctcf	Hdac2	Batf
Ebf1	Hey2	Batf3
Elf1	Hhex	Bhlhe40
Elk3	Hic1	Bhlhe41
Elk4	Hoxa2	Cebpb
Ep300	Hoxa4	Churc1
Esr1	Hoxb4	Creb3
Esrra	Hoxb5	Creb3l1
Ets1	Irf2	Creb5
Ets2	Irf9	Crem
Etv1	Lbx2	Dbp
Etv6	Mecom	Ddit3
Fli1	Meis2	E2f1
Fosb	Nr1h2	E2f4
Foxf1	Rad21	Egr1
Foxn3	Rarg	Egr2
Foxo3	Rfxap	Erg
Foxp1	Sox7	Fos
Gata4	Srebf1	Fosl1
Gli3	Stat6	Fosl2
Glis3	Tfec	Foxa3
Hand2	Trim28	Foxc2
Heyl	Usf1	Foxm1
Hivep1	Xbp1	Foxp4
Hivep2	Zbtb7a	Gata6
Hmbox1	Zfp319	Glis2
Irf1	Zfp322a	Hdx
Irf7	Zfp367	Hes1
Jun	Zfp37	Hes6
Kdm5a	Zfp467	Hey1
Klf12	Zfp629	Homez
Klf7	Zfp764	Hoxb2
Lhx2	Zfp768	Hoxc6
Maf	Zscan2	Id2
Mafk		Ing4
Mbd2		Irf8
Mbnl2		Jdp2
Mef2a		Junb
Mga		Jund
Msc		Klf13
Mxd4		Klf15
Mxi1		Klf2
Nfat5		Klf4
Nfe2l1		Klf6
Nfia		Klf9
Nfib		Mafb
Nfic		Maff
Nfix		Max
Nr1d2		Maz
Nr1h4		Mef2c
Nr1h5		Meox1
Nr2f1		Mitf
Nr2f2		Mxd3
Nr3c1		Myc
Pbx1		Ncald
Pbx2		Nfatc1
Pbx3		Nfatc2
Pdlim5		Nfil3
Phf21a		Nfkb1
Pou6f1		Nfkb2
Prdm6		Nme1
Prrx2		Npas2
Pura		Nr1d1
Rarb		Nr2f6
Rbpj		Pbx4
Rela		Peg3
Rest		Pir
Rfx3		Pknox2
Rora		Plagl1
Rreb1		Pqbp1
Rxra		Prdm16
Sfpq		Prrx1
Smad1		Rel
Smad3		Relb
Smad4		Rfx2
Smad5		Rfx5
Smc3		Runx1
Sox5		Runx2
Sox6		Smad7
Sp1		Sox4
Sp3		Sox9
Stat1		Srf
Stat2		Stat3
Tbx2		Tbx20
Tcf12		Tcf3
Tcf4		Tead2
Tcf7l1		Tef
Tcf7l2		Tfeb
Tead1		Thap1
Tfdp2		Thap11
Thrb		Thra
Vezf1		Trp53
Wt1		Trps1
Yy1		Twist1
Zbtb16		Ybx1
Zbtb20		Zbtb14
Zbtb4		Zbtb33
Zbtb7c		Zfp12
Zeb1		Zfp13
Zfhx3		Zfp207
Zfp407		Zfp260
Zfp652		Zfp266
Zfp704		Zfp281
Zfp91		Zfp354c
		Zfp358
		Zfp362
		Zfp580
		Zfp771
		Zfp9
		Zxdb
