## Supplementary material for "An Integrated Single-Cell Atlas Reveals Hepatic Stellate Cell Heterogeneity and Spatiotemporal Dynamics after Liver Injury": Table S5

### Sheet: Sheet1
Name	Company	Catalog number	Host	Application and proportion of dilution
AKT	CST	4691s	rabbit	Western blot (1:1000)
ERK	R&D	MAB1576	mouse	Western blot (1:1000)
GAPDH	Proteintech	HRP-60004	mouse	Western blot (1:2000)
JAK2	CST	3230s	rabbit	Western blot (1:1000)
Mrc2	Affinity	AF0564	rabbit	Immunofluorescence (1:100)
p53	Affinity	AF0879	human	Immunofluorescence (1:100)
p53	CST	2524T	mouse	Immunofluorescence (1:200)
p-AKT	CST	4060s	rabbit	Western blot (1:1000)
p-ERK1/2	R&D	MAB1018	rabbit	Western blot (1:1000)
PI3K-p85	CST	4292s	rabbit	Western blot (1:1000)
p-JAK2	CST	3230s	rabbit	Western blot (1:1000)
p-STAT3	CST	9131s	rabbit	Western blot (1:1000)
STAT3	CST	4904s	rabbit	Western blot (1:1000)
Wt1	Proteintech	12609-1-AP	rabbit	Immunofluorescence (1:200)
α-SMA	Abcam	ab124964	rabbit	Immunofluorescence (1:1000)
β-catenin	CST	8480s	rabbit	Western blot (1:1000)
