## Supplementary material for "An Integrated Single-Cell Atlas Reveals Hepatic Stellate Cell Heterogeneity and Spatiotemporal Dynamics after Liver Injury": Table S6

### Sheet: M2
Gene	Forward primer	Reverse primer
FOXN3	TTATCACCCACACCCACACG	GCACTGGCAGCATCAATGTC
KLF9	AAAGTTCTCCCGCTCAGACG	TGATCATGCTGGGGTGGAAC
TSHZ2	GAAAACAGCAGGCACCCAAG	GCTGAAGCAGCCTTTTTGCT
ZFP36L1	TTCTCTCTCGGACCAGGAGG	TTGAGTTGTCCAAGGTCGGG
MAF	TTCAAGAGGGTGCAGCAGAG	CTGCTTGAGGTGGTCGACTT
ARID5B	GGCTTGCACGGACCTTACAT	TGGAGCTCCGCTATGCAAAT
TCF7L2	CCCCTTCATCATGATCCCCG	CATCTGGAGATAGGTTCGGGC
TBX20	GAGGGAAAGTGTGGAGAGCC	AAGGCTGACCCTCGATTTGG
PLAGL1	AAGTAGCTTGCCAGCTGAGG	GGCTTGCAAGTGGGGAGTAT
HBP1	GTCTTGTGGAGGACCTGGTG	CAGTCCCTGAGCTGTGGTTT
ATOH8	GTCCAAACTGGCCATCCTGA	GTGGTCGGCACTGTAGTCAA
ZNF503	GCACGAACTGGCCACATTTT	GCAACCGAGGAGAGTTTGGA
SOX4	GACCTGAACCCCAGCTCAAA	AGCCGGGCTCGAAGTTAAAA
ACTIN	CAACCGCGAGAAGATGACC	TAGCACAGCCTGGATAGCAA
