## Supplementary material for "An Integrated Single-Cell Atlas Reveals Hepatic Stellate Cell Heterogeneity and Spatiotemporal Dynamics after Liver Injury": Table S1

### Sheet: Sheet1
Species	Type of Datasets	Integration or independent validation	In vivo or in vitro model	Etiologies	Counts of Samples Used in Current Study	Accession ID	Journal	Date	Paper Title	Author	Data Links
Mouse	scRNA-seq	integration	In vivo	APAP/TAA	18	E-MTAB-8263	Nature Medicine	2020	Acute liver failure is regulated by MYC- and microbiome-dependent programs	Aleksandra A. Kolodziejczyk et al.	https://www.ebi.ac.uk/biostudies/arrayexpress/studies/E-MTAB-8263
Mouse	scRNA-seq	integration	In vivo	CCl4	3	GSE137720	Cell Reports	2019	Single-Cell Transcriptomics Uncovers Zonation of Function in the Mesenchyme during Liver Fibrosis	Ross Dobie et al.	https://www.ncbi.nlm.nih.gov/geo/query/acc.cgi?acc=GSE137720
Mouse	scRNA-seq	integration	In vivo	MASH	38	GSE166504	iScience	2021	Single-cell RNA transcriptome landscape of hepatocytes and non-parenchymal cells in healthy and NAFLD mouse liver	Qi Su et al.	https://www.ncbi.nlm.nih.gov/geo/query/acc.cgi?acc=GSE166504
Mouse	scRNA-seq	integration	In vivo	CCl4	5	GSE172492	Science Translational Medicine	2022	The purinergic P2Y14 receptor links hepatocyte death to hepatic stellate cell activation and fibrogenesis in the liver	Ingmar Mederacke et al.	https://www.ncbi.nlm.nih.gov/geo/query/acc.cgi?acc=GSE172492
Mouse	scRNA-seq	integration	In vivo	CCl4/MASH	5	GSE212047	Nature	2022	Opposing roles of hepatic stellate cell subpopulations in hepatocarcinogenesis	Aveline Filliol et al.	https://www.ncbi.nlm.nih.gov/geo/query/acc.cgi?acc=GSE212047
Mouse	scRNA-seq	integration	In vivo	APAP	6	zenodo.6035873	Cell Stem Cell	2022	The spatiotemporal program of zonal liver regeneration following acute injury	Shani Ben-Moshe et al.	https://doi.org/10.5281/zenodo.6035873
Mouse	scRNA-seq	integration	In vivo	MASH	9		Hepatology	2021	Heterogeneity of HSCs in a Mouse Model of MASH	Sara Brin Rosenthal et al.	https://drive.google.com/file/d/1u4KX_oPGLkNG1epP0TrSV264sQdEOBzq/view
Mouse	bulk RNA-seq	independent validation	In vivo	CCl4	11	GSE176042	Cell death & disease	2021	Initiation of hepatic stellate cell activation extends into chronic liver disease	Vincent De Smet et al.	https://www.ncbi.nlm.nih.gov/geo/query/acc.cgi?acc=GSE176042
Mouse	scRNA-seq	independent validation	In vivo	APAP	3	GSE280652	Immunity	2025	Spatially restricted and ontogenically distinct hepatic macrophages are required for tissue repair	Federico F. De Ponti et al.	https://www.ncbi.nlm.nih.gov/geo/query/acc.cgi?acc=GSE280652
Mouse	scRNA-seq	independent validation	In vitro	NULL	5	GSE132662	Cells	2019	Single Cell RNA Sequencing Identifies Subsets of Hepatic Stellate Cells and Myofibroblasts in Liver Fibrosis	Oliver Krenkel et al.	https://www.ncbi.nlm.nih.gov/geo/query/acc.cgi?acc=GSE132662
Mouse	scRNA-seq	independent validation	In vivo	CCl4	9	GSE145086	Hepatology	2020	Transcriptional Dynamics of Hepatic Sinusoid-Associated Cells After Liver Injury	Mike K Terkelsen et al.	https://www.ncbi.nlm.nih.gov/geo/query/acc.cgi?acc=GSE145086
Mouse	scRNA-seq	independent validation	In vivo	BDL/CCl4	3	GSE171904	Hepatology	2021	Single-Cell Transcriptomic Analysis Reveals a Hepatic Stellate Cell-Activation Roadmap and Myofibroblast Origin During Liver Fibrosis in Mice	Wu Yang et al.	https://www.ncbi.nlm.nih.gov/geo/query/acc.cgi?acc=GSE171904
Mouse	snATAC-seq	independent validation	In vivo	MASH	5	GSE189600	Science Translational Medicine	2023	Hepatocytes demarcated by EphB2 contribute to the progression of nonalcoholic steatohepatitis	Yang Xiao et al.	https://www.ncbi.nlm.nih.gov/geo/query/acc.cgi?acc=GSE189600
Mouse	spRNA-seq	independent validation	In vivo	APAP	6	zenodo.6035873	Cell Stem Cell	2022	The spatiotemporal program of zonal liver regeneration following acute injury	Shani Ben-Moshe et al.	https://doi.org/10.5281/zenodo.6035873
Mouse	spRNA-seq	independent validation	In vivo	MASH	10	GSE192741	Cell	2022	Spatial proteogenomics reveals distinct and evolutionarily conserved hepatic macrophage niches	Martin Guilliams et al.	https://www.ncbi.nlm.nih.gov/geo/query/acc.cgi?acc=GSE192741
Mouse	spRNA-seq	independent validation	In vivo	APAP	11	GSE223560	Nature	2024	Multimodal decoding of human liver regeneration	K. P. Matchett et al.	https://www.ncbi.nlm.nih.gov/geo/query/acc.cgi?acc=GSE223560
Mouse	bulk RNA-seq	independent validation	In vitro	NULL	19	GSE173920	Cell death & disease	2021	Initiation of hepatic stellate cell activation extends into chronic liver disease	Vincent De Smet et al.	https://www.ncbi.nlm.nih.gov/geo/query/acc.cgi?acc=GSE173920
Mouse	bulk RNA-seq	independent validation	In vitro/In vivo	CCl4	46	CRA023202/CRA018107	In-house data				https://ngdc.cncb.ac.cn/gsa/search?searchTerm=CRA023202/https://ngdc.cncb.ac.cn/gsa/search?searchTerm=CRA018107
Mouse	snRNA-seq	independent validation/liver cell atlas (snRNA-seq)	In vivo	TCDD	4	GSE148339	Cellular and Molecular Gastroenterology and Hepatology	2021	Single-Nuclei RNA Sequencing Assessment of the Hepatic Effects of 2,3,7,8-Tetrachlorodibenzo-p-dioxin	Rance Nault et al.	https://www.ncbi.nlm.nih.gov/geo/query/acc.cgi?acc=GSE148339
Mouse	snRNA-seq	independent validation/liver cell atlas (snRNA-seq)	In vivo	MASH/TAA	9	GSE200366	Cell Genomics	2022	Single-nucleus RNA sequencing of pre-malignant liver reveals disease-associated hepatocyte state with HCC prognostic potential	Rodrigo Carlessi et al.	https://www.ncbi.nlm.nih.gov/geo/query/acc.cgi?acc=GSE200366
Mouse	snRNA-seq	independent validation/liver cell atlas (snRNA-seq)	In vivo	TCDD	12	GSE211018	Scientific Reports	2023	Characterizing the impact of simvastatin co-treatment of cell specific TCDD-induced gene expression and systemic toxicity	Amanda Jurgelewicz et al.	https://www.ncbi.nlm.nih.gov/geo/query/acc.cgi?acc=GSE211018
Mouse	snRNA-seq	independent validation/liver cell atlas (snRNA-seq)	In vivo	APAP	15	GSE223558	Nature	2024	Multimodal decoding of human liver regeneration	K. P. Matchett et al.	https://www.ncbi.nlm.nih.gov/geo/query/acc.cgi?acc=GSE223558
Mouse	snRNA-seq	liver cell atlas (snRNA-seq)	In vivo	NULL	4	PRJEB56116					https://ngdc.cncb.ac.cn/bioproject/browse/insdc/PRJEB56116
Mouse	snRNA-seq	liver cell atlas (snRNA-seq)	In vivo	TCDD	24	GSE184506	Scientific Reports	2025	Shift in the urinary metabolome associated with 2,3,7,8-tetrachlorodibenzo-p-dioxin activation of the hepatic aryl hydrocarbon receptor	Warren J Sink et al.	https://www.ncbi.nlm.nih.gov/geo/query/acc.cgi?acc=GSE184506
Mouse	snRNA-seq	liver cell atlas (snRNA-seq)	In vivo	MASH	4	GSE189600	Science Translational Medicine	2023	Hepatocytes demarcated by EphB2 contribute to the progression of nonalcoholic steatohepatitis	Yang Xiao et al.	https://www.ncbi.nlm.nih.gov/geo/query/acc.cgi?acc=GSE189600
Mouse	snRNA-seq	liver cell atlas (snRNA-seq)	In vivo	MASH	23	GSE192740	Cell	2022	Spatial proteogenomics reveals distinct and evolutionarily conserved hepatic macrophage niches	Martin Guilliams et al.	https://www.ncbi.nlm.nih.gov/geo/query/acc.cgi?acc=GSE192740
Mouse	snRNA-seq	liver cell atlas (snRNA-seq)	In vivo	MASH	6	GSE225381	Scientific Reports	2023	The crosstalking immune cells network creates a collective function beyond the function of each cellular constituent during the progression of hepatocellular carcinoma	Nicholas Koelsch et al.	https://www.ncbi.nlm.nih.gov/geo/query/acc.cgi?acc=GSE225381
Mouse	snRNA-seq	liver cell atlas (snRNA-seq)	In vivo	TCDD	42	GSE254121	BMC Genomics	2024	Cell-specific AHR-driven differential gene expression in the mouse liver cell following acute TCDD exposure	Giovan N Cholico et al.	https://www.ncbi.nlm.nih.gov/geo/query/acc.cgi?acc=GSE254121
Mouse	snRNA-seq	liver cell atlas (snRNA-seq)	In vivo	P. berghei Infected	6	GSE268112	Nature Communications	2024	Host-pathogen interactions in the Plasmodium-infected mouse liver at spatial and single-cell resolution	Franziska Hildebrandt et al.	https://www.ncbi.nlm.nih.gov/geo/query/acc.cgi?acc=GSE268112
Human	snRNA-seq	independent validation	In vivo	PSC/PBC	9	GSE243981	Journal of Hepatology	2024	Single-cell, single-nucleus, and spatial transcriptomics characterization of the immunological landscape in the healthy and PSC human liver	Tallulah S. Andrews et al.	https://www.ncbi.nlm.nih.gov/geo/query/acc.cgi?acc=GSE243981
Human	snRNA-seq	independent validation	In vivo	APAP/non-A–E hepatitis	32	GSE223581	Nature	2024	Multimodal decoding of human liver regeneration	K. P. Matchett et al.	https://www.ncbi.nlm.nih.gov/geo/query/acc.cgi?acc=GSE223581
Human	snRNA-seq	independent validation	In vivo	MASH	4	GSE174748	Nature	2022	Opposing roles of hepatic stellate cell subpopulations in hepatocarcinogenesis	Aveline Filliol et al.	https://www.ncbi.nlm.nih.gov/geo/query/acc.cgi?acc=GSE174748
Human	snRNA-seq	independent validation	In vivo	NULL	2	GSE185477	Hepatology Communications	2022	Single-Cell, Single-Nucleus, and Spatial RNA Sequencing of the Human Liver Identifies Cholangiocyte and Mesenchymal Heterogeneity	Tallulah S Andrews et al.	https://www.ncbi.nlm.nih.gov/geo/query/acc.cgi?acc=GSE185477
Human	snRNA-seq	independent validation	In vivo	MASH	58	GSE202379	Nature	2024	Acquisition of epithelial plasticity in human chronic liver disease	Christopher Gribben et al.	https://www.ncbi.nlm.nih.gov/geo/query/acc.cgi?acc=GSE202379
Human	snRNA-seq	independent validation	In vivo	MASH	4	GSE212046	Nature	2022	Opposing roles of hepatic stellate cell subpopulations in hepatocarcinogenesis	Aveline Filliol et al.	https://www.ncbi.nlm.nih.gov/geo/query/acc.cgi?acc=GSE212046
Human	snRNA-seq	independent validation	In vivo	MASH	15	GSE212837	Science Translational Medicine	2023	An autocrine signaling circuit in hepatic stellate cells underlies advanced fibrosis in nonalcoholic steatohepatitis	Shuang Wang et al.	https://www.ncbi.nlm.nih.gov/geo/query/acc.cgi?acc=GSE212837
Human	snRNA-seq	independent validation	In vivo	MASH	18	GSE244832	Journal of Hepatology	2024	Multi-modal analysis of human hepatic stellate cells identifies novel therapeutic targets for metabolic dysfunction-associated steatotic liver disease	Hyun Young Kim et al.	https://www.ncbi.nlm.nih.gov/geo/query/acc.cgi?acc=GSE244832
Human	bulk RNA-seq	independent validation	In vivo	MASH	164	GSE193066	Science Translational Medicine	2022	Molecular signatures of long-term hepatocellular carcinoma risk in nonalcoholic fatty liver disease	Naoto Fujiwara et al.	https://www.ncbi.nlm.nih.gov/geo/query/acc.cgi?acc=GSE193066
Human	bulk RNA-seq	independent validation	In vivo	MASH	143	GSE162694	Scientific Reports	2021	Molecular characterization and cell type composition deconvolution of fibrosis in NAFLD	Lorena Pantano et al.	https://www.ncbi.nlm.nih.gov/geo/query/acc.cgi?acc=GSE162694
Human	bulk RNA-seq	independent validation	In vivo	Biliary atresia	178	GSE122340	Gastroenterology	2019	Gene Expression Signatures Associated With Survival Times of Pediatric Patients With Biliary Atresia Identify Potential Therapeutic Agents	Zhenhua Luo et al.	https://www.ncbi.nlm.nih.gov/geo/query/acc.cgi?acc=GSE122340
Human	bulk RNA-seq	independent validation	In vivo	HCC	100	GSE77314	Oncotarget	2016	Potential diagnostic and prognostic marker dimethylglycine dehydrogenase (DMGDH) suppresses hepatocellular carcinoma metastasis in vitro and in vivo	Gang Liu et al.	https://www.ncbi.nlm.nih.gov/geo/query/acc.cgi?acc=GSE77314
Human	bulk RNA-seq	independent validation	In vivo	MASH	57	GSE126848	Liver and Biliary Tract Physiology/Pathophysiology	2019	Hepatic transcriptome signatures in patients with varying degrees of nonalcoholic fatty liver disease compared with healthy normal-weight individuals	Malte P Suppli et al.	https://www.ncbi.nlm.nih.gov/geo/query/acc.cgi?acc=GSE126848
Human	bulk RNA-seq	independent validation	In vitro	NULL	8	GSE148849	Journal of Hepatology	2020	Acetyl-CoA carboxylase inhibition disrupts metabolic reprogramming during hepatic stellate cell activation	Jamie Bates et al.	https://www.ncbi.nlm.nih.gov/geo/query/acc.cgi?acc=GSE148849
Human	bulk RNA-seq	independent validation	In vitro	NULL	6	GSE228086	Frontiers in Immunology	2024	Diverse potential of secretome from natural killer cells and monocyte-derived macrophages in activating stellate cells	Julia Sauer et al.	https://www.ncbi.nlm.nih.gov/geo/query/acc.cgi?acc=GSE228086
